# LipidRT: leveraging retention time coherence for robust lipid annotation in reversed-phase LC-MS-based lipidomics

**DOI:** 10.64898/2026.11.11.765883

**Authors:** Celia Regal-Marqués, María Isabel Alcoriza-Balaguer, Hana Cermakova, Marta Roca, Óscar Juan-Vidal, Julián Carretero, Ana Gradillas, Coral Barbas, Juan Carlos García-Cañaveras, Agustín Lahoz

## Abstract

MS/MS data alone is often insufficient for confident lipid identification, while existing retention time (RT)-based methods, despite their promise, have limited applicability. We present LipidRT, an R-based Shiny application that uses RT coherence to validate, refine and expand lipid annotations in untargeted RPLC-HRMS lipidomics in a dataset-specific, software-agnostic manner. By exploiting conserved chromatographic elution relationships as structural constraints and excluding RT-inconsistent annotations from model fitting, LipidRT improves annotation confidence, coverage and consistency while minimizing manual curation.
