## Supplementary Table 1 for "LipidRT: leveraging retention time coherence for robust lipid annotation in reversed-phase LC-MS-based lipidomics"

### Sheet: LDA_model
RTmin	lipidname	sum_composition	adduct	removed	suspicious	comments
6.86	PC(14:0/14:0)	28:0	M+H	FALSE	FALSE
7.39	PC(29:0)	29:0	M+H	FALSE	FALSE
7.99	PC(16:0/14:0)	30:0	M+H	FALSE	FALSE
8.46	PC(15:0_16:0)	31:0	M+H	FALSE	FALSE
8.7	PC(16:0/15:0)	31:0	M+H	FALSE	FALSE
9.53	PC(16:0/16:0)	32:0	M+H	FALSE	FALSE
7.27	PC(14:0/18:2)	32:2	M+Na	FALSE	FALSE
10.13	PC(16:0/17:0)	33:0	M+H	FALSE	FALSE
10.46	PC(33:0)	33:0	M+H	FALSE	FALSE
7.85	PC(15:0/18:2)	33:2	M+H	FALSE	FALSE
9.03	PC(33:3)	33:3	M+H	TRUE	FALSE
9.25	PC(33:3)	33:3	M+H	TRUE	FALSE
11.55	PC(18:0/16:0)	34:0	M+H	FALSE	FALSE
9.77	PC(16:0/18:1)	34:1	M+Na	FALSE	FALSE
8.54	PC(16:0/18:2)	34:2	M+Na	FALSE	FALSE
7.41	PC(16:1/18:2)	34:3	M+Na	FALSE	FALSE
7.6	PC(16:0_18:3)	34:3	M+Na	FALSE	FALSE
7.82	PC(16:0_18:3)	34:3	M+Na	FALSE	FALSE
7.11	PC(34:4)	34:4	M+Na	FALSE	FALSE
6.5	PC(34:5)	34:5	M+H	FALSE	FALSE
12.35	PC(35:0)	35:0	M+H	FALSE	FALSE
7.99	PC(17:1/18:2)	35:3	M+H	FALSE	FALSE
8.21	PC(15:0/20:3)	35:3	M+H	FALSE	FALSE
8.21	PC(17:1_18:2)	35:3	M+H	FALSE	FALSE
9.97	PC(18:1/18:1)	36:2	M+Na	FALSE	FALSE
10.21	PC(18:0/18:2)	36:2	M+Na	FALSE	FALSE
8.67	PC(18:1/18:2)	36:3	M+Na	FALSE	FALSE
8.92	PC(16:0/20:3)	36:3	M+Na	FALSE	FALSE
7.66	PC(18:2/18:2)	36:4	M+H	FALSE	FALSE
7.69	PC(18:2/18:2)	36:4	M+Na	FALSE	FALSE
7.96	PC(18:2/18:2)	36:4	M+H	FALSE	FALSE
7.96	PC(16:0/20:4)	36:4	M+H	FALSE	FALSE
7.96	PC(18:1/18:3)	36:4	M+H	FALSE	FALSE
7.96	PC(16:1/20:3)	36:4	M+H	FALSE	FALSE
8.32	PC(16:0/20:4)	36:4	M+Na	FALSE	FALSE
8.32	PC(36:4)	36:4	M+H	FALSE	FALSE
6.94	PC(18:3/18:2)	36:5	M+H	FALSE	FALSE
7.27	PC(16:1/20:4)	36:5	M+H	FALSE	FALSE
7.49	PC(20:4/16:1)	36:5	M+H	FALSE	FALSE
6.64	PC(36:6)	36:6	M+H	FALSE	FALSE
6.89	PC(36:6)	36:6	M+H	FALSE	FALSE
10.88	PC(37:2)	37:2	M+H	FALSE	FALSE
11.27	PC(19:0/18:2)	37:2	M+H	FALSE	FALSE
9.5	PC(17:0/20:3)	37:3	M+H	FALSE	FALSE
9.77	PC(37:3)	37:3	M+H	FALSE	FALSE
8.62	PC(37:4)	37:4	M+H	FALSE	FALSE
8.84	PC(17:0/20:4)	37:4	M+H	FALSE	FALSE
9.06	PC(17:0/20:4)	37:4	M+H	FALSE	FALSE
7.39	PC(15:0/22:6)	37:6	M+H	FALSE	FALSE
10.3	PC(18:1/20:2)	38:3	M+H	FALSE	FALSE
10.77	PC(18:0/20:3)	38:3	M+Na	FALSE	FALSE
10.77	PC(18:0/20:3)	38:3	M+H	FALSE	FALSE
10.99	PC(38:3)	38:3	M+H	FALSE	FALSE
11.43	PC(18:0/20:3)	38:3	M+H	FALSE	FALSE
9.11	PC(18:1/20:3)	38:4	M+H	FALSE	FALSE
9.44	PC(16:0/22:4)	38:4	M+Na	FALSE	FALSE
9.44	PC(16:0/22:4)	38:4	M+H	FALSE	FALSE
9.44	PC(18:1/20:3)	38:4	M+H	FALSE	FALSE
9.94	PC(18:0/20:4)	38:4	M+Na	FALSE	FALSE
9.94	PC(38:4)	38:4	M+H	FALSE	FALSE
8.4	PC(18:1/20:4)	38:5	M+Na	FALSE	FALSE
8.4	PC(16:0/22:5)	38:5	M+Na	FALSE	FALSE
8.43	PC(18:1/20:4)	38:5	M+H	FALSE	FALSE
8.67	PC(38:5)	38:5	M+H	FALSE	FALSE
8.9	PC(16:0/22:5)	38:5	M+Na	FALSE	FALSE
8.9	PC(16:0/22:5)	38:5	M+H	FALSE	FALSE
8.9	PC(18:0/20:5)	38:5	M+H	FALSE	FALSE
7.49	PC(18:2/20:4)	38:6	M+H	FALSE	FALSE
7.99	PC(16:0/22:6)	38:6	M+H	FALSE	FALSE
6.83	PC(20:5/18:2)	38:7	M+H	FALSE	FALSE
7.03	PC(16:1/22:6)	38:7	M+H	FALSE	FALSE
7.3	PC(38:7)	38:7	M+H	FALSE	FALSE
11.88	PC(39:3)	39:3	M+H	FALSE	FALSE
9.99	PC(39:4)	39:4	M+H	FALSE	FALSE
10.35	PC(39:4)	39:4	M+H	FALSE	FALSE
10.6	PC(39:4)	39:4	M+H	FALSE	FALSE
10.96	PC(20:4/19:0)	39:4	M+H	FALSE	FALSE
9.17	PC(39:5)	39:5	M+H	FALSE	FALSE
8.46	PC(17:0/22:6)	39:6	M+H	FALSE	FALSE
8.67	PC(39:6)	39:6	M+H	FALSE	FALSE
15.66	PC(40:1)	40:1	M+H	FALSE	FALSE
15.19	PC(40:2)	40:2	M+H	FALSE	FALSE
12.49	PC(40:3)	40:3	M+H	FALSE	FALSE
13.21	PC(40:3)	40:3	M+H	FALSE	FALSE
11.43	PC(40:4)	40:4	M+Na	FALSE	FALSE
11.43	PC(40:4)	40:4	M+H	FALSE	FALSE
12.1	PC(20:0/20:4)	40:4	M+H	FALSE	FALSE
9.64	PC(16:0/24:5)	40:5	M+H	FALSE	FALSE
9.64	PC(18:1/22:4)	40:5	M+H	FALSE	FALSE
10.02	PC(18:0/22:5)	40:5	M+Na	FALSE	FALSE
10.02	PC(40:5)	40:5	M+H	FALSE	FALSE
10.74	PC(18:0/22:5)	40:5	M+H	FALSE	FALSE
8.9	PC(40:6)	40:6	M+H	FALSE	FALSE
9.47	PC(18:0/22:6)	40:6	M+Na	FALSE	FALSE
7.58	PC(40:7)	40:7	M+H	FALSE	FALSE
7.82	PC(20:4/20:3)	40:7	M+H	FALSE	FALSE
8.13	PC(18:1_22:6)	40:7	M+Na	FALSE	FALSE
8.13	PC(18:1/22:6)	40:7	M+H	FALSE	FALSE
8.29	PC(18:1/22:6)	40:7	M+H	FALSE	FALSE
7.27	PC(20:4/20:4)	40:8	M+H	FALSE	FALSE
7.27	PC(22:6/18:2)	40:8	M+H	FALSE	FALSE
6.67	PC(40:9)	40:9	M+H	FALSE	FALSE
15.82	PC(42:2)	42:2	M+H	FALSE	FALSE
13.44	PC(42:4)	42:4	M+H	FALSE	FALSE
10.66	PC(42:6)	42:6	M+H	FALSE	FALSE
9.58	PC(42:7)	42:7	M+H	FALSE	FALSE
8.21	PC(42:8)	42:8	M+H	FALSE	FALSE
7.77	PC(42:9)	42:9	M+H	FALSE	FALSE
7.05	PC(22:6/20:4)	42:10	M+H	FALSE	FALSE
6.89	PC(44:12)	44:12	M+H	FALSE	FALSE

### Sheet: LDA_prediction
RTmin	lipidname	adduct	suspicious	comments
6.58	PC(30:0)	M+Na	TRUE	RT < 30:1
7.99	PC(30:0)	M+Na	FALSE
7.03	PC(30:1)	M+H	FALSE
6.31	PC(30:2)	M+H	FALSE
7.55	PC(31:1)	M+H	FALSE
8.62	PC(31:1)	M+Na	TRUE	RT > DB serie 0
9.53	PC(32:0)	M+Na	FALSE
7.11	PC(32:1)	M+Na	TRUE	RT < 32:2
8.21	PC(32:1)	M+Na	FALSE
8.21	PC(32:1)	M+H	FALSE
9.42	PC(32:1)	M+Na	FALSE
7.25	PC(32:2)	M+H	FALSE
6.58	PC(32:3)	M+H	FALSE
8.92	PC(33:1)	M+H	FALSE
9.8	PC(33:1)	M+Na	FALSE
9.83	PC(33:1)	M+H	FALSE
8.78	PC(33:2)	M+Na	FALSE
9.23	PC(33:2)	M+Na	FALSE
9.75	PC(34:1)	M+H	TRUE	RT > DB serie 1
8.51	PC(34:2)	M+H	FALSE
7.41	PC(34:3)	M+H	FALSE
7.6	PC(34:3)	M+H	FALSE
7.82	PC(34:3)	M+H	FALSE
8.05	PC(34:3)	M+H	FALSE
6.69	PC(34:4)	M+H	FALSE
7.11	PC(34:4)	M+H	FALSE
12.77	PC(35:0)	M+H	FALSE
10.43	PC(35:1)	M+H	FALSE
10.74	PC(35:1)	M+H	FALSE
9.06	PC(35:2)	M+H	FALSE
9.31	PC(35:2)	M+H	FALSE
8.54	PC(35:3)	M+H	FALSE
7.66	PC(35:4)	M+H	FALSE
8.4	PC(35:4)	M+Na	TRUE	RT > DB serie 3
8.62	PC(35:4)	M+Na	TRUE	RT > DB serie 3
11.66	PC(36:1)	M+H	FALSE
11.88	PC(36:1)	M+H	FALSE
9.99	PC(36:2)	M+H	FALSE
10.21	PC(36:2)	M+H	FALSE
8.67	PC(36:3)	M+H	FALSE
8.92	PC(36:3)	M+H	FALSE
9.14	PC(36:3)	M+H	FALSE
9.44	PC(36:3)	M+H	FALSE
7.49	PC(36:5)	M+Na	FALSE
12.66	PC(37:1)	M+H	FALSE
13.13	PC(37:1)	M+H	FALSE
8.37	PC(37:4)	M+H	FALSE
8.84	PC(37:4)	M+Na	FALSE
9.06	PC(37:4)	M+Na	FALSE
7.85	PC(37:5)	M+H	FALSE
8.1	PC(37:5)	M+H	FALSE
14.33	PC(38:1)	M+H	FALSE
11.93	PC(38:2)	M+H	FALSE
12.18	PC(38:2)	M+H	FALSE
12.46	PC(38:2)	M+H	FALSE
7.49	PC(38:6)	M+Na	FALSE
7.96	PC(38:6)	M+Na	FALSE
7.49	PC(38:8)	M+H	TRUE	RT > DB serie 7
11.49	PC(39:3)	M+H	FALSE
8.9	PC(39:5)	M+H	FALSE
9.5	PC(39:5)	M+H	FALSE
9.77	PC(39:5)	M+H	FALSE
7.91	PC(39:6)	M+H	FALSE
7.49	PC(39:7)	M+H	FALSE
15.55	PC(40:1)	M+Na	FALSE
9.83	PC(40:5)	M+H	FALSE
10.74	PC(40:5)	M+Na	FALSE
8.73	PC(40:6)	M+H	FALSE
9.47	PC(40:6)	M+H	FALSE
7.3	PC(40:8)	M+Na	FALSE
7.49	PC(40:9)	M+H	TRUE	RT > 40:8
11.07	PC(41:5)	M+H	FALSE
10.02	PC(41:6)	M+H	FALSE
10.41	PC(41:6)	M+H	FALSE
8.76	PC(41:7)	M+H	FALSE
7.08	PC(41:8)	M+Na	FALSE
7.3	PC(42:11)	M+H	FALSE
15.16	PC(42:3)	M+H	FALSE
11.71	PC(42:5)	M+H	FALSE
12.15	PC(42:5)	M+H	FALSE
9.91	PC(42:6)	M+H	FALSE
10.19	PC(42:6)	M+H	FALSE
10.88	PC(42:6)	M+H	FALSE
8.78	PC(42:7)	M+H	FALSE
7.39	PC(42:9)	M+H	FALSE
6.97	PC(43:10)	M+Na	FALSE
7.08	PC(43:11)	M+H	FALSE
7.08	PC(43:9)	M+H	FALSE
15.74	PC(44:4)	M+H	FALSE
8.73	PC(44:8)	M+Na	FALSE
8.32	PC(44:9)	M+Na	FALSE
8.73	PC(46:11)	M+H	FALSE
8.32	PC(46:12)	M+H	FALSE

### Sheet: LipidMS_model
RTmin	lipidname	sum_composition	adduct	removed	suspicious	comments
6.81214	PC(12:0/16:0)	28:0	M+H	FALSE	FALSE
7.94065	PC(14:0_16:0)	30:0	M+H	FALSE	FALSE
8.61815	PC(16:0/15:0)	31:0	M+H	FALSE	FALSE
9.22587	PC(16:0/16:0)	32:0	M+H	FALSE	FALSE
9.42727	PC(16:0/16:0)	32:0	M+H	FALSE	FALSE
9.42918	PC(16:0/16:0)	32:0	M+Na	FALSE	FALSE
8.12761	PC(16:0_16:1)	32:1	M+Na	FALSE	FALSE
8.17595	PC(16:0_16:1)	32:1	M+H	FALSE	FALSE
7.2075	PC(14:0/18:2)	32:2	M+Na	FALSE	FALSE
7.27284	PC(14:0/18:2)	32:2	M+H	FALSE	FALSE
10.0215	PC(16:0_17:0)	33:0	M+H	FALSE	FALSE
10.298	PC(33:0)	33:0	M+H	FALSE	FALSE
8.82983	PC(33:1)	33:1	M+H	FALSE	FALSE
7.59905	PC(15:0/18:2)	33:2	M+H	FALSE	FALSE
7.77292	PC(33:2)	33:2	M+Na	FALSE	FALSE
7.83707	PC(15:0/18:2)	33:2	M+H	FALSE	FALSE
10.5545	PC(15:0/18:2)	33:2	M+H	TRUE	FALSE
11.4172	PC(16:0_18:0)	34:0	M+H	FALSE	FALSE
9.6807	PC(16:0_18:1)	34:1	M+H	FALSE	FALSE
9.69132	PC(16:0_18:1)	34:1	M+Na	FALSE	FALSE
10.1318	PC(34:1)	34:1	M+H	FALSE	FALSE
8.38632	PC(16:0/18:2)	34:2	M+Na	FALSE	FALSE
8.40525	PC(16:0/18:2)	34:2	M+H	FALSE	FALSE
8.46427	PC(16:0/18:2)	34:2	M+Na	FALSE	FALSE
8.49905	PC(16:0_18:2)	34:2	M+Na	FALSE	FALSE
7.3517	PC(16:1/18:2)	34:3	M+Na	FALSE	FALSE
7.35595	PC(16:1/18:2)	34:3	M+H	FALSE	FALSE
7.56442	PC(34:3)	34:3	M+H	FALSE	FALSE
7.56442	PC(34:3)	34:3	M+Na	FALSE	FALSE
7.74833	PC(34:3)	34:3	M+H	FALSE	FALSE
7.75504	PC(34:3)	34:3	M+Na	FALSE	FALSE
6.46201	PC(34:5)	34:5	M+H	FALSE	FALSE
9.21049	PC(17:0/18:2)	35:2	M+H	FALSE	FALSE
7.94527	PC(35:3)	35:3	M+H	FALSE	FALSE
8.12238	PC(15:0/20:3)	35:3	M+H	FALSE	FALSE
13.9875	PC(18:0/18:0)	36:0	M+H	FALSE	FALSE
11.7223	PC(18:0/18:1)	36:1	M+H	FALSE	FALSE
9.88551	PC(18:1/18:1)	36:2	M+H	FALSE	FALSE
10.099	PC(18:0/18:2)	36:2	M+H	FALSE	FALSE
8.61839	PC(18:1/18:2)	36:3	M+Na	FALSE	FALSE
8.62499	PC(18:1/18:2)	36:3	M+H	FALSE	FALSE
8.80287	PC(16:0/20:3)	36:3	M+H	FALSE	FALSE
8.84811	PC(16:0/20:3)	36:3	M+Na	FALSE	FALSE
8.89458	PC(16:0/20:3)	36:3	M+H	FALSE	FALSE
7.60618	PC(18:2/18:2)	36:4	M+H	FALSE	FALSE
7.60987	PC(18:2/18:2)	36:4	M+Na	FALSE	FALSE
7.93138	PC(16:0/20:4)	36:4	M+H	FALSE	FALSE
8.23738	PC(16:0/20:4)	36:4	M+Na	FALSE	FALSE
8.24225	PC(16:0/20:4)	36:4	M+H	FALSE	FALSE
6.88871	PC(18:3/18:2)	36:5	M+H	FALSE	FALSE
7.21402	PC(16:1/20:4)	36:5	M+H	FALSE	FALSE
7.43444	PC(16:0/20:5)	36:5	M+H	FALSE	FALSE
7.43681	PC(16:0/20:5)	36:5	M+Na	FALSE	FALSE
6.58976	PC(36:6)	36:6	M+H	FALSE	FALSE
6.82666	PC(14:0/22:6)	36:6	M+H	FALSE	FALSE
10.7607	PC(37:2)	37:2	M+H	FALSE	FALSE
11.1306	PC(37:2)	37:2	M+H	FALSE	FALSE
9.41287	PC(17:0/20:3)	37:3	M+H	FALSE	FALSE
9.68218	PC(17:0/20:3)	37:3	M+H	FALSE	FALSE
8.76511	PC(17:0/20:4)	37:4	M+H	FALSE	FALSE
8.97773	PC(17:0/20:4)	37:4	M+H	FALSE	FALSE
7.33418	PC(15:0_22:6)	37:6	M+H	FALSE	FALSE
10.1875	PC(20:1/18:2)	38:3	M+H	FALSE	FALSE
10.6396	PC(18:0/20:3)	38:3	M+H	FALSE	FALSE
10.6494	PC(18:0/20:3)	38:3	M+Na	FALSE	FALSE
10.851	PC(18:0/20:3)	38:3	M+H	FALSE	FALSE
9.02635	PC(18:1_20:3)	38:4	M+H	FALSE	FALSE
9.34831	PC(18:0/20:4)	38:4	M+Na	FALSE	FALSE
9.35197	PC(18:0/20:4)	38:4	M+H	FALSE	FALSE
9.8306	PC(18:0/20:4)	38:4	M+Na	FALSE	FALSE
9.84897	PC(18:0/20:4)	38:4	M+H	FALSE	FALSE
8.33397	PC(38:5)	38:5	M+Na	FALSE	FALSE
8.33641	PC(16:0/22:5)	38:5	M+H	FALSE	FALSE
8.5717	PC(18:1/20:4)	38:5	M+H	FALSE	FALSE
8.58809	PC(38:5)	38:5	M+Na	FALSE	FALSE
8.64101	PC(18:1/20:4)	38:5	M+H	FALSE	FALSE
8.81939	PC(16:0/22:5)	38:5	M+H	FALSE	FALSE
7.44383	PC(18:2/20:4)	38:6	M+H	FALSE	FALSE
7.45428	PC(18:2/20:4)	38:6	M+Na	FALSE	FALSE
7.50829	PC(18:2_20:4)	38:6	M+H	FALSE	FALSE
7.9045	PC(16:0/22:6)	38:6	M+Na	FALSE	FALSE
7.91949	PC(16:0/22:6)	38:6	M+H	FALSE	FALSE
6.78655	PC(18:2/20:5)	38:7	M+H	FALSE	FALSE
11.7482	PC(39:3)	39:3	M+H	FALSE	FALSE
10.2244	PC(39:4)	39:4	M+H	FALSE	FALSE
10.8183	PC(39:4)	39:4	M+H	FALSE	FALSE
10.8353	PC(39:4)	39:4	M+H	FALSE	FALSE
8.83597	PC(39:5)	39:5	M+H	FALSE	FALSE
9.07883	PC(17:0/22:5)	39:5	M+H	FALSE	FALSE
8.58805	PC(17:0/22:6)	39:6	M+H	FALSE	FALSE
12.345	PC(40:3)	40:3	M+H	FALSE	FALSE
13.0643	PC(40:3)	40:3	M+H	FALSE	FALSE
11.2885	PC(40:4)	40:4	M+Na	FALSE	FALSE
11.3002	PC(40:4)	40:4	M+H	FALSE	FALSE
11.9746	PC(20:0/20:4)	40:4	M+H	FALSE	FALSE
9.55234	PC(18:1/22:4)	40:5	M+H	FALSE	FALSE
9.92113	PC(18:0/22:5)	40:5	M+H	FALSE	FALSE
9.92311	PC(40:5)	40:5	M+Na	FALSE	FALSE
10.6249	PC(18:0/22:5)	40:5	M+H	FALSE	FALSE
10.6272	PC(18:0/22:5)	40:5	M+Na	FALSE	FALSE
8.63184	PC(18:1/22:5)	40:6	M+H	FALSE	FALSE
8.79156	PC(18:1/22:5)	40:6	M+H	FALSE	FALSE
9.38282	PC(18:0/22:6)	40:6	M+Na	FALSE	FALSE
9.38864	PC(18:0/22:6)	40:6	M+H	FALSE	FALSE
7.75455	PC(20:3_20:4)	40:7	M+H	FALSE	FALSE
8.0657	PC(40:7)	40:7	M+Na	FALSE	FALSE
8.06777	PC(22:5/18:2)	40:7	M+H	FALSE	FALSE
8.15039	PC(18:1/22:6)	40:7	M+H	FALSE	FALSE
8.20826	PC(18:1_22:6)	40:7	M+H	FALSE	FALSE
7.24196	PC(20:4/20:4)	40:8	M+H	FALSE	FALSE
15.7667	PC(24:0/18:2)	42:2	M+H	FALSE	FALSE
13.2678	PC(42:4)	42:4	M+H	FALSE	FALSE
10.5741	PC(42:6)	42:6	M+H	FALSE	FALSE
9.48473	PC(42:7)	42:7	M+H	FALSE	FALSE
8.128	PC(20:4_22:4)	42:8	M+H	FALSE	FALSE
8.21696	PC(20:4/22:4)	42:8	M+H	FALSE	FALSE
7.70149	PC(42:9)	42:9	M+H	FALSE	FALSE
6.9507	PC(42:10)	42:10	M+H	FALSE	FALSE
6.7654	PC(42:11)	42:11	M+H	FALSE	FALSE

### Sheet: LipidMS_prediction
RTmin	lipidname	adduct	suspicious	comments
6.10085	PC(28:1)	M+H	FALSE
6.54983	PC(30:0)	M+Na	TRUE	RT < 30:1
6.68391	PC(30:0)	M+Na	TRUE	RT < 30:1
7.91217	PC(30:0)	M+Na	FALSE
7.00353	PC(30:1)	M+H	FALSE
7.45343	PC(30:1)	M+H	FALSE
6.27372	PC(30:2)	M+H	FALSE
8.37493	PC(31:0)	M+H	FALSE
9.13597	PC(31:0)	M+Na	FALSE
7.52312	PC(31:1)	M+H	FALSE
7.88005	PC(31:1)	M+Na	FALSE
7.05757	PC(32:1)	M+Na	TRUE	RT < 32:2
8.51379	PC(32:1)	M+H	FALSE
8.82022	PC(32:1)	M+H	FALSE
6.76926	PC(32:2)	M+Na	FALSE
6.77409	PC(32:2)	M+Na	FALSE
7.16795	PC(32:2)	M+Na	FALSE
6.54983	PC(32:3)	M+H	FALSE
6.68391	PC(32:3)	M+H	FALSE
10.3637	PC(33:0)	M+H	FALSE
9.6968	PC(33:1)	M+Na	FALSE
9.70736	PC(33:1)	M+Na	FALSE
9.71947	PC(33:1)	M+H	FALSE
8.65497	PC(33:2)	M+Na	FALSE
8.71927	PC(33:2)	M+Na	FALSE
8.85589	PC(33:2)	M+Na	FALSE
7.65396	PC(33:3)	M+Na	FALSE
10.6999	PC(34:0)	M+H	FALSE
6.69995	PC(34:4)	M+H	FALSE
6.80487	PC(34:4)	M+H	FALSE
7.05502	PC(34:4)	M+Na	FALSE
7.05757	PC(34:4)	M+H	FALSE
6.76926	PC(34:5)	M+H	TRUE	RT > DB serie 4
6.77409	PC(34:5)	M+H	TRUE	RT > DB serie 4
7.16795	PC(34:5)	M+H	FALSE
12.182	PC(35:0)	M+H	FALSE
12.6434	PC(35:0)	M+H	FALSE
10.3157	PC(35:1)	M+H	FALSE
10.6229	PC(35:1)	M+H	FALSE
11.779	PC(35:1)	M+Na	FALSE
8.98753	PC(35:2)	M+H	FALSE
7.36566	PC(35:3)	M+Na	TRUE	RT < DB serie 4
7.95301	PC(35:3)	M+Na	FALSE
8.18621	PC(35:3)	M+H	FALSE
7.60583	PC(35:4)	M+H	FALSE
8.33852	PC(35:4)	M+Na	TRUE	RT > DB serie 3
10.2529	PC(36:2)	M+H	FALSE
9.03003	PC(36:3)	M+H	FALSE
9.33716	PC(36:3)	M+H	FALSE
7.21008	PC(36:5)	M+Na	FALSE
6.82814	PC(36:6)	M+Na	FALSE
7.05502	PC(36:7)	M+H	FALSE
12.8313	PC(37:1)	M+H	FALSE
12.9688	PC(37:1)	M+H	FALSE
9.89321	PC(37:3)	M+Na	FALSE
8.61862	PC(37:4)	M+H	FALSE
8.80661	PC(37:4)	M+Na	FALSE
8.94594	PC(37:4)	M+Na	FALSE
8.99896	PC(37:4)	M+Na	FALSE
7.76152	PC(37:5)	M+Na	FALSE
7.78124	PC(37:5)	M+H	FALSE
7.89748	PC(37:5)	M+Na	FALSE
8.0387	PC(37:5)	M+H	FALSE
7.36566	PC(37:6)	M+H	FALSE
15.5504	PC(38:0)	M+H	FALSE
14.0769	PC(38:1)	M+H	FALSE
14.1084	PC(38:1)	M+Na	FALSE
14.2167	PC(38:1)	M+H	FALSE
14.2503	PC(38:1)	M+H	FALSE
12.0405	PC(38:2)	M+H	FALSE
12.3272	PC(38:2)	M+H	FALSE
9.0306	PC(38:4)	M+Na	FALSE
8.74366	PC(38:5)	M+Na	FALSE
6.62097	PC(38:6)	M+Na	TRUE	RT < DB serie 7
6.8819	PC(38:7)	M+Na	FALSE
7.21008	PC(38:8)	M+H	TRUE	RT > DB serie 7
6.82814	PC(38:9)	M+H	TRUE	RT > DB serie 8
15.2954	PC(39:1)	M+H	FALSE
15.3485	PC(39:1)	M+H	FALSE
13.6173	PC(39:2)	M+H	FALSE
13.6733	PC(39:2)	M+H	FALSE
9.07139	PC(39:5)	M+Na	FALSE
8.38022	PC(39:6)	M+H	FALSE
15.5348	PC(40:1)	M+Na	FALSE
15.6222	PC(40:1)	M+H	FALSE
6.8819	PC(40:10)	M+H	FALSE
15.0822	PC(40:2)	M+H	FALSE
8.69394	PC(40:6)	M+H	FALSE
9.0306	PC(40:7)	M+H	TRUE	RT > 40:6
7.25201	PC(40:8)	M+Na	FALSE
6.62097	PC(40:9)	M+H	FALSE
10.9313	PC(41:5)	M+H	FALSE
10.2844	PC(41:6)	M+H	FALSE
7.25201	PC(42:11)	M+H	FALSE
11.0709	PC(42:5)	M+H	FALSE
11.5276	PC(42:5)	M+H	FALSE
12.0308	PC(42:5)	M+H	FALSE
9.91361	PC(42:6)	M+H	FALSE
8.72447	PC(42:7)	M+H	FALSE
7.37613	PC(42:9)	M+H	FALSE
7.10599	PC(44:11)	M+H	FALSE
15.6859	PC(44:4)	M+H	FALSE
9.35552	PC(44:8)	M+H	FALSE
15.651	PC(46:5)	M+H	FALSE

### Sheet: MSDial_model
RTmin	lipidname	adduct	removed	suspicious	comments
6.817	PC(28:0)	M+H	FALSE	FALSE
7.334	PC(29:0)	M+H	FALSE	FALSE
7.944	PC(30:0)	M+H	FALSE	FALSE
8.379	PC(31:0)	M+H	FALSE	FALSE
8.622	PC(31:0)	M+H	FALSE	FALSE
9.431	PC(32:0)	M+H	FALSE	FALSE
7.187	PC(32:2)	M+Na	FALSE	FALSE
10.401	PC(33:0)	M+H	FALSE	FALSE
10.033	PC(33:0)	M+H	FALSE	FALSE
12.273	PC(33:1)	M+H	FALSE	TRUE	RT > 33:0
7.793	PC(33:2)	M+H	FALSE	FALSE
11.433	PC(34:0)	M+H	FALSE	FALSE
8.445	PC(34:2)	M+H	FALSE	FALSE
7.07	PC(34:2)	M+H	FALSE	FALSE
7.065	PC(34:4)	M+Na	FALSE	FALSE
6.467	PC(34:5)	M+H	FALSE	FALSE
12.203	PC(35:0)	M+H	FALSE	FALSE
8.142	PC(35:3)	M+H	FALSE	FALSE
7.957	PC(35:3)	M+H	FALSE	FALSE
9.729	PC(35:4)	M+H	FALSE	TRUE	RT > 35:3
13.996	PC(36:0)	M+H	FALSE	FALSE
11.737	PC(36:1)	M+Na	FALSE	FALSE
10.138	PC(36:2)	M+Na	FALSE	FALSE
10.118	PC(36:2)	M+H	FALSE	FALSE
9.694	PC(36:4)	M+H	FALSE	TRUE	RT > DB serie 3
8.255	PC(36:4)	M+H	FALSE	FALSE
7.914	PC(36:4)	M+H	FALSE	FALSE
7.625	PC(36:4)	M+H	FALSE	FALSE
8.487	PC(36:5)	M+H	FALSE	TRUE	RT > 36:4
7.439	PC(36:5)	M+H	FALSE	FALSE
6.902	PC(36:5)	M+H	FALSE	FALSE
6.833	PC(36:6)	M+H	FALSE	FALSE
10.781	PC(37:2)	M+H	FALSE	FALSE
11.153	PC(37:2)	M+H	FALSE	FALSE
9.686	PC(37:3)	M+H	FALSE	FALSE
9.412	PC(37:3)	M+H	FALSE	FALSE
8.774	PC(37:4)	M+H	FALSE	FALSE
8.993	PC(37:4)	M+H	FALSE	FALSE
7.342	PC(37:6)	M+H	FALSE	FALSE
8.307	PC(37:7)	M+H	FALSE	TRUE	RT > 36:6
12.047	PC(38:2)	M+Na	FALSE	FALSE
14.019	PC(38:3)	M+H	FALSE	FALSE
10.657	PC(38:3)	M+Na	FALSE	FALSE
10.657	PC(38:3)	M+H	FALSE	FALSE
14.021	PC(38:4)	M+H	TRUE	FALSE
9.86	PC(38:4)	M+Na	FALSE	FALSE
9.357	PC(38:4)	M+H	FALSE	FALSE
9.847	PC(38:4)	M+H	FALSE	FALSE
8.8	PC(38:5)	M+Na	FALSE	FALSE
8.339	PC(38:5)	M+Na	FALSE	FALSE
8.818	PC(38:5)	M+H	FALSE	FALSE
8.348	PC(38:5)	M+H	FALSE	FALSE
8.547	PC(38:5)	M+H	FALSE	FALSE
7.932	PC(38:5)	M+H	FALSE	FALSE
7.93	PC(38:6)	M+H	FALSE	FALSE
8.9	PC(38:6)	M+H	FALSE	TRUE	RT > 38:5
7.451	PC(38:6)	M+H	FALSE	FALSE
7.221	PC(38:7)	M+H	FALSE	FALSE
6.96	PC(38:7)	M+H	FALSE	FALSE
7.626	PC(38:7)	M+H	FALSE	FALSE
6.774	PC(38:7)	M+H	FALSE	FALSE
8.265	PC(38:7)	M+H	FALSE	TRUE	RT > DB serie 6
10.853	PC(39:4)	M+H	FALSE	FALSE
9.081	PC(39:5)	M+H	FALSE	FALSE
8.452	PC(39:6)	M+H	FALSE	FALSE
15.623	PC(40:1)	M+H	FALSE	FALSE
15.083	PC(40:2)	M+H	FALSE	FALSE
12.302	PC(40:3)	M+H	FALSE	FALSE
13.079	PC(40:3)	M+H	FALSE	FALSE
10.636	PC(40:4)	M+H	FALSE	FALSE
11.308	PC(40:4)	M+Na	FALSE	FALSE
11.317	PC(40:4)	M+H	FALSE	FALSE
11.981	PC(40:4)	M+H	FALSE	FALSE
10.636	PC(40:5)	M+Na	FALSE	FALSE
9.935	PC(40:5)	M+Na	FALSE	FALSE
10.636	PC(40:5)	M+H	FALSE	FALSE
9.932	PC(40:5)	M+H	FALSE	FALSE
9.39	PC(40:5)	M+H	FALSE	FALSE
9.39	PC(40:6)	M+Na	FALSE	FALSE
8.649	PC(40:6)	M+H	FALSE	FALSE
8.039	PC(40:7)	M+Na	FALSE	FALSE
8.069	PC(40:7)	M+H	FALSE	FALSE
7.763	PC(40:7)	M+H	FALSE	FALSE
7.239	PC(40:8)	M+H	FALSE	FALSE
7.011	PC(42:10)	M+H	FALSE	FALSE
15.78	PC(42:2)	M+H	FALSE	FALSE
13.276	PC(42:4)	M+H	FALSE	FALSE
10.581	PC(42:6)	M+H	FALSE	FALSE
9.494	PC(42:7)	M+H	FALSE	FALSE
8.135	PC(42:8)	M+H	FALSE	FALSE
7.712	PC(42:9)	M+H	FALSE	FALSE
15.689	PC(44:4)	M+H	FALSE	FALSE

### Sheet: MSDial_prediction
RTmin	lipidname	adduct	suspicious	comments
7.921	PC(30:0)	M+Na	FALSE
6.982	PC(30:1)	M+H	FALSE
6.252	PC(30:2)	M+H	FALSE
7.374	PC(30:4)	M+H	TRUE	RT > 30:1
7.729	PC(31:0)	M+Na	TRUE	RT < 30:0
7.513	PC(31:1)	M+H	FALSE
8.679	PC(31:2)	M+Na	TRUE	RT > 31:1
8.759	PC(31:2)	M+H	TRUE	RT > 31:1
7.852	PC(31:3)	M+H	TRUE	RT > 31:1
9.431	PC(32:0)	M+Na	FALSE
7.001	PC(32:0)	M+H	TRUE	RT < 32:2
8.135	PC(32:1)	M+Na	FALSE
8.142	PC(32:1)	M+H	FALSE
7.675	PC(32:2)	M+H	FALSE
7.207	PC(32:2)	M+H	FALSE
6.534	PC(32:3)	M+H	FALSE
8.837	PC(33:1)	M+H	FALSE
8.543	PC(33:4)	M+H	TRUE	RT > DB serie 2
7.614	PC(33:5)	M+H	TRUE	RT > DB serie 3
11.441	PC(34:0)	M+Na	FALSE
9.657	PC(34:1)	M+H	FALSE
7.565	PC(34:3)	M+H	FALSE
7.379	PC(34:3)	M+H	FALSE
6.813	PC(34:4)	M+H	FALSE
7.065	PC(34:4)	M+H	FALSE
10.638	PC(35:1)	M+H	FALSE
10.329	PC(35:1)	M+H	FALSE
9.222	PC(35:2)	M+H	FALSE
8.993	PC(35:2)	M+H	FALSE
7.591	PC(35:4)	M+Na	FALSE
7.616	PC(35:4)	M+H	FALSE
8.639	PC(35:5)	M+Na	TRUE	RT > DB serie 4
6.883	PC(35:5)	M+H	FALSE
8.176	PC(35:6)	M+Na	TRUE	RT > DB serie 4
8.486	PC(35:7)	M+H	TRUE	RT > DB serie 4
11.739	PC(36:1)	M+H	FALSE
8.846	PC(36:3)	M+H	FALSE
8.624	PC(36:3)	M+H	FALSE
7.439	PC(36:5)	M+Na	FALSE
7.816	PC(37:5)	M+H	FALSE
11.983	PC(38:1)	M+H	TRUE	RT < DB serie 2
12.243	PC(38:1)	M+H	FALSE
10.162	PC(38:2)	M+H	FALSE
10.657	PC(38:2)	M+H	FALSE
12.058	PC(38:2)	M+H	FALSE
7.912	PC(38:6)	M+Na	FALSE
7.462	PC(38:6)	M+Na	FALSE
6.375	PC(38:6)	M+Na	TRUE	RT < DB serie 7
7.785	PC(39:5)	M+H	TRUE	RT < 39:6
8.552	PC(39:6)	M+Na	FALSE
7.417	PC(39:7)	M+H	FALSE
9.39	PC(40:6)	M+H	FALSE
6.583	PC(40:7)	M+Na	FALSE
6.443	PC(40:8)	M+H	FALSE
15.58	PC(41:1)	M+H	FALSE
10.207	PC(41:6)	M+H	FALSE
7.623	PC(41:6)	M+H	TRUE	RT < DB serie 7
11.017	PC(42:5)	M+H	FALSE
11.571	PC(42:5)	M+H	FALSE
12.031	PC(42:5)	M+H	FALSE
9.785	PC(42:6)	M+H	FALSE
7.562	PC(42:7)	M+Na	FALSE
6.496	PC(42:9)	M+Na	FALSE
7.343	PC(42:9)	M+H	FALSE
6.774	PC(43:8)	M+Na	FALSE
6.896	PC(43:9)	M+Na	FALSE
7.017	PC(43:9)	M+H	FALSE
6.716	PC(44:10)	M+Na	FALSE
6.312	PC(44:11)	M+Na	FALSE
12.333	PC(44:6)	M+H	FALSE
8.648	PC(44:7)	M+Na	FALSE
7.82	PC(44:8)	M+Na	FALSE
9.364	PC(44:8)	M+H	FALSE
7.811	PC(44:9)	M+H	FALSE
7.428	PC(44:9)	M+Na	FALSE
7.452	PC(46:10)	M+Na	FALSE
7.179	PC(46:11)	M+Na	FALSE
