## Supplementary Table 11 for "LipidRT: leveraging retention time coherence for robust lipid annotation in reversed-phase LC-MS-based lipidomics"

### Sheet: Hoja1
SRM 1950 lipidomic database		Company
	SRM 1950 Dataset	MS-instrument	Sample preparation	Chromatographic separation	Acquisition mode in ESI(+/–)	Untargeted deconvolution	MS/MS-based lipid annotation	LipidRT workflow strategy
	MS1 and MS/MS raw data	CID fragmentation mode				Feature detection software
QExactive_DS1	Zenodo repository	Thermo Fisher Scientific	Monophasic MeOH/MTBE (1:1, v/v)	Waters CSH C18 column (2.1 × 100 mm, 1.7 µm); 27 min gradient	MS1	LipidMS v 3.1	LipidMS v 3.1/LDA v2.11/MS-DIAL v5.5	Limitations of RT-based modeling when no prior filtering is applied.
(in-house)	Accession number 23725495	Quadrupole-Orbitrap		(A) ACN:H2O 60:40 + AmAc 10 mM in ESI(-) or AmF 10 mM in ESI(+)	MS/MS	LipidMS v 3.1	LipidMS v 3.1 + MS-DIAL v5.5	Validation of prediction by iterative DDA of predicted lipids.
		Q ExactiveTM Plus		(B) IPA:ACN 90:10 + AmAc 10 mM in ESI(-) or AmF 10 mM in ESI(+)	DDA + DIA	LipidMS v 3.1	LipidMS v 3.1	Evaluation of the complete workflow
Agilent_DS2	Metabolomics Workbench	Agilent Technologies	Monophasic MeOH/MTBE/CHCl₃ (4:3:3, v/v/v)	Agilent InfinityLab Poroshell 120 EC-C18 column (3.0 × 100 mm, 2.7 µm); 17 mi gradient	MS1	Published lipidomic database for NIST SRM 1950	Directly from published table	Evaluation of filtering and prediction algorithm performance by manipulating lipid annotations artificially.
(Martinez et al 2024)	Project DOI: 10.21228/M8JK0Q	Agilent 6545 QTOF		(A) H2O:MeOH 90:10 + 10 mM CH3COONH4 + 0.2 mM NH4F	MS/MS	LipidMS v 3.1	LipidMS v 3.1	Evaluation of complete LipidRT workflow.
				(B) ACN:MeOH:IPA 20:30:50 + 10 mM CH3COONH4 + 0.2 mM NH4F	Iterative exclusion DDA
ZenoTOF_DS3	Zenodo repository	SCIEX	Monophasic MeOH/MTBE (1:1, v/v)	Agilent InfinityLab Poroshell 120 EC-C18 column (3.0 × 100 mm, 2.7 µm); 17 min gradient	MS1	xcms v4.8	LipidMS 4.0	Evaluation of complete LipidRT workflow.
(Martinez et al 2025)	Accession number 24104978	ZenoTOF 7600		(A) H2O:MeOH 90:10 + 10 mM CH3COONH4 + 0.2 mM NH4F	MS/MS
				(B) ACN:MeOH:IPA 20:30:50 + 10 mM CH3COONH4 + 0.2 mM NH4F	DDA with inclusion list
Agilent_DS4	http://prime.psc.riken.jp/	Agilent Techonologies	Modified Folch extraction (CHCl₃/MeOH)	Agilent InfinityLab Poroshell 120 EC-C18 column (3.0 × 100 mm, 2.7 µm); 19 min gradient	MS1	MS-DIAL v5.5	MS-DIAL v5.5	Evaluation of complete LipidRT workflow.
(Tsugawa, H. et al. 2020)	Accession numberDM0031	Agilent 6546 QTOF		(A) H2O:MeOH 90:10 + 10 mM CH3COONH4 + 0.2 mM NH4F	MS/MS
				(B) ACN:MeOH:IPA 20:30:50 + 10 mM CH3COONH4 + 0.2 mM NH4F	Iterative exclusion DDA
